# Biosynthesis of macrocyclic peptides with C-terminal β-amino-α-keto acid groups by three different metalloenzymes

**DOI:** 10.1101/2023.10.30.564719

**Authors:** Dinh T. Nguyen, Lingyang Zhu, Danielle L. Gray, Toby J. Woods, Chandrashekhar Padhi, Kristen M. Flatt, Douglas A. Mitchell, Wilfred A. van der Donk

## Abstract

Advances in genome sequencing and bioinformatics methods have identified a myriad of biosynthetic gene clusters (BGCs) encoding uncharacterized molecules. By mining genomes for BGCs containing a prevalent peptide-binding domain used for the biosynthesis of ribosomally synthesized and post-translationally modified peptides (RiPPs), we uncovered a new class involving modifications installed by a cytochrome P450, a multi-nuclear iron-dependent non-heme oxidative enzyme (MNIO, formerly DUF692), a cobalamin- and radical *S*-adenosyl-L-methionine-dependent enzyme (B12-rSAM), and a methyltransferase. All enzymes encoded by the BGC were functionally expressed in *Burkholderia* sp. FERM BP-3421. Structural characterization with 2D-NMR and Marfey’s method on the resulting RiPP demonstrated that the P450 enzyme catalyzed the formation of a biaryl C-C crosslink between two Tyr residues with the B12-rSAM generating β-methyltyrosine. The MNIO transformed a C-terminal Asp residue into aminopyruvic acid while the methyltransferase acted on the β-carbon of the α-keto acid. Exciton-coupled circular dichroism spectroscopy and microcrystal electron diffraction (MicroED) were used to elucidate the stereochemical configurations of the atropisomer that formed upon biaryl crosslinking. The conserved Cys residue in the precursor peptide was not modified as in all other characterized MNIO-containing BGCs; However, mutational analyses demonstrated that it was essential for the MNIO activity on the C-terminal Asp. To the best of our knowledge, the MNIO featured in this pathway is the first to modify a residue other than Cys. This study underscores the utility of genome mining to discover new macrocyclic RiPPs and that RiPPs remain a significant source of previously undiscovered enzyme chemistry.
