## Supplemental Dataset 2 for "Biosynthesis of macrocyclic peptides with C-terminal β-amino-α-keto acid groups by three different metalloenzymes"

### Sheet: CloningTable
Construct	Corresponding Sequence in SI	DNA piece for ligation	Method	Primer/Backbone
pRSF_ApyADSIHO	Table S1B	1	PCR	E.coli_ApyADSIHO_F1
				E.coli_ApyADSIHO_R1
		2	PCR	E.coli_ApyADSIHO_F2
				E.coli_ApyADSIHO_R2
		3	BamHI/XhoI	pRSF
pRSF_ApyAD	Table S1C	1	PCR	E.coli_ApyAD_F1
				E.coli_ApyAD_R1
		2	BamHI/XhoI	pRSF
pRSF_ApyAO	Table S1D	1	PCR	E.coli_ApyAO_F1
				E.coli_ApyAO_R1
		2	PCR	E.coli_ApyAO_F2
				E.coli_ApyAO_R2
		3	BamHI/XhoI	pRSF
pRSF_ApyADO	Table S1E	1	PCR	E.coli_ApyADO_F1
				E.coli_ApyADO_R1
		2	PCR	E.coli_ApyADO_F2
				E.coli_ApyADO_R2
		3	BamHI/XhoI	pRSF
pRSF_ApyAIH	Table S1F	1	PCR	E.coli_ApyAIH_F1
				E.coli_ApyAIH_R1
		2	PCR	E.coli_ApyAIH_F2
				E.coli_ApyAIH_R2
		3	BamHI/XhoI	pRSF
pSCrhaB2_833bp_ApyOAHIDS	Table S2B	1	PCR	B.spFERM_833bp_ApyOAHIDS_F1
				B.spFERM_833bp_ApyOAHIDS_R1
		2	NcoI/XhoI	pSCrhaB2
		3	PCR	B.spFERM_833bp_ApyOAHIDS_F2
				B.spFERM_833bp_ApyOAHIDS_R2
pSCrhaB2_ApyOAHIDS	Table S2B (First 833 bp removed)	1	PCR	B.spFERM_ApyOAHIDS_F1
				B.spFERM_ApyOAHIDS_R1
		2	PCR	B.spFERM_ApyOAHIDS_F2
				B.spFERM_ApyOAHIDS_R2
		3	NcoI/XhoI	pSCrhaB2
pSCrhaB2_ApyAHIDS	Table S2C	1	PCR	TpR-F
				B.spFERM_ApyAHIDS_R1
		2	PCR	B.spFERM_ApyAHIDS_F1
				pSC_ApyS_R
		3	PCR	pSCrhaB2_F
				TpR-R
pSCrhaB2_ApyOAIDS	Table S2D	1	PCR	TpR-F
				B.spFERM_ApyOAIDS_R1
		2	PCR	B.spFERM_ApyOAIDS_F1
				pSC_ApyS_R
		3	PCR	pSCrhaB2_F
				TpR-R
pSCrhaB2_ApyOAHDS	Table S2E	1	PCR	TpR-F
				B.spFERM_ApyOAHDS_R1
		2	PCR	B.spFERM_ApyOAHDS_F1
				pSC_ApyS_R
		3	PCR	pSCrhaB2_F
				TpR-R
pSCrhaB2_ApyOAHID	Table S2G	1	PCR	B.spFERM_ApyOAHIDS_F1
				B.spFERM_ApyOAHID_R1
		2	PCR	B.spFERM_ApyOAHID_F1
				TpR-R
		3	PCR	TpR-F
				pSCrhaB2_R
pSCrhaB2_ApyD_ RBS_ApyAOHIS	Table S3	1	PCR	B.spFERM_ApyD_RBS_ApyAOHIS_F1
				B.spFERM_ApyD_RBS_ApyAOHIS_R1
		2	PCR	B.spFERM_ApyD_RBS_ApyAOHIS_F2
				pSC_ApyS_R
		3	NcoI/XhoI	pSCrhaB2
pSCrhaB2_ApyOAHIDS (ApyA_C46A)		1	PCR	TpR-F
				B.spFERM_ApyOAHIDS(ApyA_C46A)_R1
		2	PCR	B.spFERM_ApyOAHIDS(ApyA_C46A)_F1
				pSC_ApyS_R
		3	PCR	pSCrhaB2_F
				TpR-R
pSCrhaB2_ApyOAHIDS (ApyA_C46S)		1	PCR	TpR-F
				B.spFERM_ApyOAHIDS(ApyA_C46S)_R1
		2	PCR	B.spFERM_ApyOAHIDS(ApyA_C46S)_F1
				pSC_ApyS_R
		3	PCR	pSCrhaB2_F
				TpR-R
pSCrhaB2_ApyOAHIDS (ApyA_G50A)		1	PCR	TpR-F
				B.spFERM_ApyOAHIDS(ApyA_G50A)_R1
		2	PCR	B.spFERM_ApyOAHIDS(ApyA_G50A)_F1
				pSC_ApyS_R
		3	PCR	pSCrhaB2_F
				TpR-R
pSCrhaB2_ApyOAHIDS (ApyA_G50V)		1	PCR	TpR-F
				B.spFERM_ApyOAHIDS(ApyA_G50V)_R1
		2	PCR	B.spFERM_ApyOAHIDS(ApyA_G50V)_F1
				pSC_ApyS_R
		3	PCR	pSCrhaB2_F
				TpR-R
pSCrhaB2_ApyOAHID (ApyA_C46H)		1	PCR	TpR-F
				B.spFERM_ApyOAHID(ApyA_C46H)_R1
		2	PCR	B.spFERM_ApyOAHID(ApyA_C46H)_F1
				pSC_ApyS_R
		3	PCR	pSCrhaB2_F
				TpR-R
pSCrhaB2_ApyOAHID (ApyA_C46D)		1	PCR	TpR-F
				B.spFERM_ApyOAHID(ApyA_C46D)_R1
		2	PCR	B.spFERM_ApyOAHID(ApyA_C46D)_F1
				pSC_ApyS_R
		3	PCR	pSCrhaB2_F
				TpR-R

### Sheet: PrimerTable
Primer	Sequence
E.coli_ApyADSIHO_F1	CCATCACCATCATCACCACAGCCAGATGGCGACCAAACCAAAAAAGAC
E.coli_ApyADSIHO_R1	GGTTATGCTAGACCGCTTCGCTACTCATAAACCAACTAAATGAACGAAGCAAG
E.coli_ApyADSIHO_F2	GTAGCGAAGCGGTCTAGCATAAC
E.coli_ApyADSIHO_R2	CAGCGGTTTCTTTACCAGACTCGAGTCATGAAAGCCCAGGGGC
E.coli_ApyAD_F1	CCATCACCATCATCACCACAGCCAGATGGCGACCAAACCAAAAAAGAC
E.coli_ApyAD_R1	CAGCGGTTTCTTTACCAGACTCGAGTTACCCTGCGCTCACGAGAATAC
E.coli_ApyAO_F1	CCATCACCATCATCACCACAGCCAGATGGCGACCAAACCAAAAAAGAC
E.coli_ApyAO_R1	GAAGGCGGGAGACCGTTCATGGTATATCTCCTTGAATCTCAATCGTAC
E.coli_ApyAO_F2	ATGAACGGTCTCCCGCCTTC
E.coli_ApyAO_R2	CAGCGGTTTCTTTACCAGACTCGAG
E.coli_ApyADO_F1	CCATCACCATCATCACCACAGCCAGATGGCGACCAAACCAAAAAAGAC
E.coli_ApyADO_R1	GAAGGCGGGAGACCGTTCATGGTATATCTCCTTGAATCTTACCCTGC
E.coli_ApyADO_F2	ATGAACGGTCTCCCGCCTTC
E.coli_ApyADO_R2	CAGCGGTTTCTTTACCAGACTCGAGTCATGAAAGCCCAGGGGC
E.coli_ApyAIH_F1	CCATCACCATCATCACCACAGCCAGATGGCGACCAAACCAAAAAAGAC
E.coli_ApyAIH_R1	GTTATGCTAGACCGCTTCGCTACTCAATCGTACAGATAACCTTCCCC
E.coli_ApyAIH_F2	GGGGAAGGTTATCTGTACGATTGAGTAGCGAAGCGGTCTAGCATAAC
E.coli_ApyAIH_R2	GCGGTTTCTTTACCAGACTCGAGTTAAGCCAGCCCCATCAGC
B.spFERM_833bp_ApyOAHIDS_F1	GTAATGAAATTCAGCAGGATCACATAATGCAAACAAGTGGTTTCCTCGAC
B.spFERM_833bp_ApyOAHIDS_R1	GCCATGTGATGGTGATGGTGATGCATGATTGTTCCTTTGTTGTAGGCAGG
B.spFERM_833bp_ApyOAHIDS_F2	CATGCATCACCATCACCATCACATGGCTACGAAACCCAAAAAAACAAAGG
B.spFERM_833bp_ApyOAHIDS_R2	GCCTGCAGGTCGACTCTAGACTATAGCCCCACCAGATGGACG
B.spFERM_ApyOAHIDS_F1	CGTAATGAAATTCAGCAGGATCACATAATGAACGGTCTACCTCCGTC
B.spFERM_ApyOAHIDS_R1	GCCATGTGATGGTGATGGTGATGCATGATTGTTCCTTTGTTGTAGGCAGG
B.spFERM_ApyOAHIDS_F2	CATGCATCACCATCACCATCACATGGCTACGAAACCCAAAAAAACAAAGG
B.spFERM_ApyOAHIDS_R2	GCCTGCAGGTCGACTCTAGACTATAGCCCCACCAGATGGACG
TpR-F	CGACTTGACCCTGCCAAGCG
B.spFERM_ApyAHIDS_R1	CGCGATGAGTGCCGGATCACCATGCCGCGAG
B.spFERM_ApyAHIDS_F1	CTCGCGGCATGGTGATCCGGCACTCATCGCG
pSCrhaB2_R	TATGTGATCCTGCTGAATTTCATTACGACCAGTC
pSC_ApyS_R	GCCTGCAGGTCGACTCTAGACTATAGCCCCACCAGATGG
pSCrhaB2_F	TCTAGAGTCGACCTGCAGGCATG
TpR-R	CGCTTGGCAGGGTCAAGTCG
B.spFERM_ApyOAIDS_R1	GTATTCGAAGGTCAGCGCGCGGTAATCGACGAGGTGCGC
B.spFERM_ApyOAIDS_F1	GCGCACCTCGTCGATTACCGCGCGCTGACCTTCGAATAC
B.spFERM_ApyOAHDS_R1	GCCGAGCAGCCGATCATCCGGCTCGATTCCTG
B.spFERM_ApyOAHDS_F1	CAGGAATCGAGCCGGATGATCGGCTGCTCGGC
B.spFERM_ApyOAHID_R1	CCTGCAGGTCGACTCTAGACTAGTCCAGAACGCCGAG
B.spFERM_ApyOAHID_F1	CTCGGCGTTCTGGACTAGTCTAGAGTCGACCTGCAGG
B.spFERM_ApyD_RBS_ApyAOHIS_F1	GAAATTCAGCAGGATCACATAATGAAACTGCTGCTCGTCG
B.spFERM_ApyD_RBS_ApyAOHIS_R1	CATGGTGAATTCCTCCTGCTATTTAACCGGCCGACACCAG
B.spFERM_ApyD_RBS_ApyAOHIS_F2	GTTAAATAGCAGGAGGAATTCACCATGAACGGTCTACCTCCGTC
B.spFERM_ApyOAHIDS(ApyA_C46A)_F1	CCATCCAGAAAGCGCTGGAAAACGGCAAGCTGACCATCACG
B.spFERM_ApyOAHIDS(ApyA_C46A)_R1	CCGTTTTCCAGCGCTTTCTGGATGGCCTTGATCTTTTTCGC
B.spFERM_ApyOAHIDS(ApyA_C46S)_F1	CCATCCAGAAATCGCTGGAAAACGGCAAGCTGACCATCACG
B.spFERM_ApyOAHIDS(ApyA_C46S)_R1	CCGTTTTCCAGCGATTTCTGGATGGCCTTGATCTTTTTCGC
B.spFERM_ApyOAHIDS(ApyA_G50A)_F1	GCCTGGAAAACGCGAAGCTGACCATCACGATGAGCAAGGTG
B.spFERM_ApyOAHIDS(ApyA_G50A)_R1	ATGGTCAGCTTCGCGTTTTCCAGGCATTTCTGGATGGCCTTG
B.spFERM_ApyOAHIDS(ApyA_G50V)_F1	GCCTGGAAAACGTCAAGCTGACCATCACGATGAGCAAGGTG
B.spFERM_ApyOAHIDS(ApyA_G50V)_R1	ATGGTCAGCTTGACGTTTTCCAGGCATTTCTGGATGGCCTTG
B.spFERM_ApyOAHID(ApyA_C46H)_F1	CCATCCAGAAACACCTGGAAAACGGCAAG
B.spFERM_ApyOAHID(ApyA_C46H)_R1	CCGTTTTCCAGGTGTTTCTGGATGGCCTTG
B.spFERM_ApyOAHID(ApyA_C46D)_F1	CCATCCAGAAAGACCTGGAAAACGGCAAG
B.spFERM_ApyOAHID(ApyA_C46D)_R1	CCGTTTTCCAGGTCTTTCTGGATGGCCTTG
